# Empirical Estimation of Ambient Contamination in Combinatorial Single-Cell Methods Using Multi-Reference Mapping

**DOI:** 10.64898/2026.09.11.750809

**Authors:** Fabio Gomez-Cano, Luguang Jiang, Joshua D. Welch, Alexandre P. Marand

## Abstract

Droplet-based microfluidics and combinatorial indexing (scifi-ATAC and scifi-RNA) have made single-cell experiments massively scalable. However, higher-order multiplexing complicates data quality, introduces noise, and affects the potential for biological discovery. Here, we show that ambient chromatin accumulates through the experimental workflow and distorts chromatin profiles, most drastically in low-depth nuclei and in minority populations. Standard cell calling relies heavily on read count thresholds, while existing decontamination methods generally operate on aggregated count matrices rather than the underlying reads. We introduce scifi-demux, for preprocessing scifi-ATAC libraries, and AmbientMapper, a generative model that maps reads competitively against multiple references, learns the ambient profile from empty and low-complexity barcodes, and separates nuclei from background and singlets from doublets by Bayesian Information Criterion. Using interspecies ground truth experiments, published multi-genotype libraries, and simulated read-level synthetic barcodes in which every contaminating read is traceable, we show that calls are robust to parameter variation and stable across designs, achieving a wrong-genome rate of 0.19% on a 26-genome reference panel. Finally, we evaluated the impact of removing contaminants, showcasing how AmbientMapper rescues low-depth nuclei discarded by standard pipelines and restores biological structure obscured by contamination.
