## Supplementary material for "Empirical Estimation of Ambient Contamination in Combinatorial Single-Cell Methods Using Multi-Reference Mapping": Table S1

### Sheet: Table S1
Table S1 | Library and plate design of the scifi ATAC seq libraries analyzed in this study. Each 96 well plate index identifies the well in which a nucleus was tagmented and, when a well contains a single sample, its sample of origin. This information was supplied to AmbientMapper in well design aware mode, WD. In the maize and Arabidopsis library, each species occupied a separate set of wells. T…
Library	Sample or genotype	Plate index	Plate-index pools	Total Tn5 wells	Plate index identifies the sample	Plate design supplied to AmbientMapper
Maize and Arabidopsis	Maize B73	Columns 1 to 4, A1 to H4	1	32	Yes	Yes for the WD run, withheld for the ND run
Maize and Arabidopsis	Arabidopsis	Columns 9 to 12, A9 to H12	1	32	Yes	Yes for the WD run, withheld for the ND run
Maize and Arabidopsis	Library total		2	64
B73/Mo17, replicate 1	B73 and Mo17, pooled before tagmentation	All 96 wells, A1 to H12	1	96	No, one pooled sample across the whole plate	No
B73/Mo17, replicate 2	B73 and Mo17, pooled before tagmentation	All 96 wells, A1 to H12	1	96	No, one pooled sample across the whole plate	No
Multi-genotype	B73	Rows A and C	2	24	Yes	No, used only as evaluation ground truth
Multi-genotype	B97	Row B	1	12	Yes	No, used only as evaluation ground truth
Multi-genotype	Ky21	Row F	1	12	Yes	No, used only as evaluation ground truth
Multi-genotype	M162W	Row D	1	12	Yes	No, used only as evaluation ground truth
Multi-genotype	Mo18W	Row E	1	12	Yes	No, used only as evaluation ground truth
Multi-genotype	Oh7B	Row G	1	12	Yes	No, used only as evaluation ground truth
Multi-genotype	Tzi8	Row H	1	12	Yes	No, used only as evaluation ground truth
Multi-genotype	Library total		8	96
