## Supplementary material for "Empirical Estimation of Ambient Contamination in Combinatorial Single-Cell Methods Using Multi-Reference Mapping": Table S2

### Sheet: Table S2
Table S2 | Datasets and reference panels used in this study. For each dataset, the table reports the candidate reference genomes used by AmbientMapper and whether plate design information was supplied during inference. Only the maize and Arabidopsis library was analyzed in both WD and no design, ND, modes. The multi genotype library was analyzed without design information, with its plate layout r…
Dataset	Assay	Material	Reference genomes (n)	Reference panel	Combinatorial Tn5 wells	AmbientMapper mode	Role in this study	Source	PubMed ID	Data accession	Figures
Maize and Arabidopsis	scifi-ATAC-seq	Zea mays B73, V2 stage, above-ground organs, and Arabidopsis thaliana Columbia, whole seedling including root	2	B73, At	64	WD and ND	Interspecies ground truth. Contamination is directly measurable because the two genomes are unambiguously distinguishable, and the plate index records which species each well was loaded with. Used to calibrate decision thresholds, to benchmark decontamination, and to measure the biological effect of cleaning	This study	Not applicable	[PENDING: NCBI BioProject, SRA and GEO accessions]	1, 2, 3, 5, S1, S2, S3, S4, S7, S8
Maize root	scATAC-seq (10x)	Zea mays B73 root	26	B73, B97, CML103, CML228, CML247, CML277, CML322, CML333, CML52, CML69, HP301, Il14H, Ki11, Ki3, Ky21, M162W, M37W, Mo18W, Ms71, NC350, NC358, Oh43, Oh7B, P39, Tx303, Tzi8	Not applicable	Not applicable, genotyping only	Zero-contamination control and extreme reference-redundancy stress test. The library is a single genotype mapped against 26 NAM founder genomes at roughly 95% sequence identity, so every non-B73 call is an error by construction	Marand et al. 2021	33964211	PRJNA648930, GSM4696884, SRR12331466	4D to 4G, S6
B73/Mo17, replicate 1	scifi-ATAC-seq	Zea mays B73 and Mo17, pooled in a single nuclei extraction	2	B73, Mo17	96	ND	Same-species generalizability. No plate index separates the two genotypes, so assignment is design-free. Used for the comparison against Souporcell and for the allele-resolution measurement of cleaning on WASP-corrected alignments	Zhang et al. 2024	38589969	PRJNA996051, SRR25320545, SRR25320546, SRR25320547	4H, 4J, 4L to 4N
B73/Mo17, replicate 2	scifi-ATAC-seq	Zea mays B73 and Mo17, pooled in a single nuclei extraction	2	B73, Mo17	96	ND	Independent replicate of the library above, analysed identically	Zhang et al. 2024	38589969	PRJNA996051, SRR25320539, SRR25320540, SRR25320541	4H, 4J, 4L to 4N
Multi-genotype	scifi-ATAC-seq	Seven maize NAM genotypes, each occupying its own set of plate wells	7	B73, B97, Ky21, M162W, Mo18W, Oh7B, Tzi8	96	ND	Multi-genotype scalability. AmbientMapper was run design-free and the plate assignment was held back as independent ground truth against which the resulting genotype calls were scored	Zhang et al. 2024	38589969	PRJNA996051, SRR25320542, SRR25320543, SRR25320544	4I, 4K, 4L to 4N
Synthetic benchmark, all ortholog peaks	Simulated 75 bp paired-end reads	Reads simulated with ART from ortholog peak triplets defined on accessible regions called in the maize root library alignments. 15 titration datasets (contamination fraction 0, 0.02, 0.05, 0.10, 0.20, 0.30, 0.40, 0.50, non-zero levels crossed with two contaminant genotypes), 208 template barcodes each	3	B73, Il14H, Ki11	Not applicable	Not applicable, benchmark of assignment and genotyping	Fully traceable titration. The genome of origin of every read is known, so sensitivity and precision can be measured against exact truth across a contamination series	This study, simulated	Not applicable	Not applicable	4A to 4C, S5
Synthetic benchmark, discriminative peaks	Simulated 75 bp paired-end reads	As above, restricted to peaks carrying at least one discriminating variant per 75 bp read. 15 titration datasets (contamination fraction 0, 0.02, 0.05, 0.10, 0.20, 0.30, 0.40, 0.50, non-zero levels crossed with two contaminant genotypes), 208 template barcodes each	3	B73, Il14H, Ki11	Not applicable	Not applicable, benchmark of assignment and genotyping	Companion titration that isolates model behaviour from reference informativeness, by removing regions where no read can distinguish the candidate genomes	This study, simulated	Not applicable	Not applicable	4A to 4C, S5
