## Supplementary material for "Empirical Estimation of Ambient Contamination in Combinatorial Single-Cell Methods Using Multi-Reference Mapping": Table S3

### Sheet: Table S3
Table S3 | Cross plate barcode misassignment by plate origin and read depth. Analysis includes WD barcodes from the maize and Arabidopsis library classified as singlet_clean or dirty_singlet with at least 100 reads before cleaning. Wrong top genome indicates barcodes whose highest supported genome differs from the genome expected from the plate design. Pure wrong additionally requires less than 1…
Plate of origin	Pre-clean read depth	Singlet barcodes	Wrong top genome	Pure wrong	Pure wrong (%)
Maize	100 to 500	7389	101	5	0.07
Maize	500 to 1,000	2037	60	0	0
Maize	1,000 to 5,000	2604	27	0	0
Maize	5,000 and above	415	0	0	0
Maize	All depths	12445	188	5	0.04
Arabidopsis	100 to 500	4269	3622	620	14.52
Arabidopsis	500 to 1,000	1445	650	43	2.98
Arabidopsis	1,000 to 5,000	934	539	16	1.71
Arabidopsis	5,000 and above	61	34	0	0
Arabidopsis	All depths	6709	4845	679	10.12
