## Supplementary material for "Empirical Estimation of Ambient Contamination in Combinatorial Single-Cell Methods Using Multi-Reference Mapping": Table S4

### Sheet: Table S4
Table S4 | Support for grouping weak doublet barcodes with singlets in the allele purity analysis. Weak doublets favor the two-genome model by BIC but fail an additional strength criterion, indicating limited evidence for a true doublet. At genotype informative sites, these barcodes predominantly behave as singlets. In the multi genotype library, the dominant genome accounts for a median of 93% o…
Dataset	Singlet barcodes	Weak-doublet barcodes	Weak doublets as % of the pooled singlet class	Median dominant-genome share of the assigned pair	Median informative reads explained by the assigned pair	Median reads on the assigned genome, singlets	Median reads on the assigned genome, weak doublets
B73/Mo17, replicate 1	97629	21	0.022	0.81	0.998	0.972	0.81
B73/Mo17, replicate 2	54697	2	0.004	0.909	0.999	0.981	0.909
B73/Mo17, replicates pooled	152326	23	0.015
Multi-genotype	960	535936	99.821	0.933	1	0.995	0.96
